# Protist quantitative stable isotope probing identifies diverse active grazers in natural freshwater communities

**DOI:** 10.64898/2026.04.01.713104

**Authors:** Sofia Papadopoulou, Javier Florenza, Christoffer Bergvall, Eva S. Lindström, William D. Orsi

## Abstract

Bacterivorous protists are central to aquatic food webs, mediating the transfer of carbon and nutrients to higher trophic levels through the microbial loop. In natural communities, a major challenge remains in linking protist grazing activity to environmental sequences and identifying which taxa are actively feeding at the community level. Here, we present the first application of quantitative stable isotope probing (qSIP) in a grazing experiment. By combining qSIP with 18S rRNA gene amplicon sequencing, we linked prey assimilation to the identity of active protist predators at the operational taxonomic unit (OTU) level. In a replicated 36-h bottle-experiment, live ^13^C, ^15^N-labeled *Limnohabitans planktonicus* cells were added to natural samples from a lake pelagic site and its main inlet stream. Although hydrologically connected, protist richness was higher in the inlet than in the lake, yet a similar number of taxa incorporated prey biomass, comprising 108 OTUs in the inlet and 107 OTUs in the lake, including both rare and abundant taxa. Of these, 26 OTUs were labeled at both sites. The most strongly labeled protist in the inlet was a putative phago-mixotrophic prasinophyte, whereas in the lake it was an uncultured chrysophyte. Across sites, prey incorporation occurred in a broad range of taxa, including heterotrophs (e.g., choanoflagellates, cercozoans, ciliates, centrohelids), putative mixotrophs (e.g., cryptophytes, chrysophytes, dictyochophytes), parasitic protists and fungi. These results demonstrate the potential of qSIP to resolve trophic interactions at fine taxonomic resolution in natural communities and highlight new opportunities to study complex microbial food webs across environmental systems.
