## Supplementary material for "Protist quantitative stable isotope probing identifies diverse active grazers in natural freshwater communities": The resulting sequence sets (File S1)

### Sheet: Sequence list
Phylogeny	Phylogenetic Set	NCBI Accession Number	Label
Bygira	ingroup	AY266473	Blastocystis_geocheloni
Bygira	ingroup	L34668	Thraustochytrium_kinnei
Bygira	ingroup	AB022116	Ulkenia_visurgensis
Bygira	ingroup	AY520444	Bicosoeca_petiolata
Bygira	ingroup	AB022110	Thraustochytrium_aureum
Bygira	ingroup	AB070996	Blastocystis_sp
Bygira	ingroup	AF408427	Blastocystis_hominis
Bygira	ingroup	AB022111	Oblongichytrium_sp
Bygira	ingroup	AB107973	Blastocystis_sp
Bygira	ingroup	AB022113	Thraustochytrium_pachydermum
Bygira	ingroup	AB022108	Oblongichytrium_sp
Bygira	ingroup	AB052556	Schizochytrium_sp
Bygira	ingroup	AB362211	Aurantiochytrium_sp
Bygira	ingroup	AY520445	Bicosoeca_vacillans
Bygira	ingroup	AB070998	Blastocystis_sp
Bygira	ingroup	AB107970	Blastocystis_sp
Bygira	ingroup	AB071000	Blastocystis_sp
Bygira	ingroup	U51152	Blastocystis_sp
Bygira	ingroup	FJ799794	Oblongichytrium_sp
Bygira	ingroup	AB070989	Blastocystis_hominis
Bygira	ingroup	AB070992	Blastocystis_hominis
Bygira	ingroup	AB107961	Blastocystis_sp
Bygira	ingroup	AB107968	Blastocystis_sp
Bygira	ingroup	AB070988	Blastocystis_hominis
Bygira	ingroup	AY520453	Nerada_mexicana
Bygira	ingroup	AB070987	Blastocystis_hominis
Bygira	ingroup	FJ799795	Oblongichytrium_sp
Bygira	ingroup	AB290576	Schizochytrium_sp
Bygira	ingroup	AB022104	Ulkenia_sp
Bygira	ingroup	AB091247	Blastocystis_sp
Bygira	ingroup	DQ269470	Halocafeteria_seosinensis
Bygira	ingroup	AB091239	Blastocystis_hominis
Bygira	ingroup	DQ220718	Pseudobodo_tremulans
Bygira	ingroup	DQ367048	Oblongichytrium_sp
Bygira	ingroup	AB355411	Parietichytrium_sarkarianum
Bygira	ingroup	AB052555	Schizochytrium_sp
Bygira	ingroup	AB022112	Thraustochytrium_striatum
Bygira	ingroup	AF185052	Symbiomonas_scintillans
Bygira	ingroup	EU431329	Labyrinthula_sp
Bygira	ingroup	AY520452	Paramonas_globosa
Bygira	ingroup	U37108	Proteromonas_lacertae
Bygira	ingroup	AB070994	Blastocystis_sp
Bygira	ingroup	AB244715	Parietichytrium_sarkarianum
Bygira	ingroup	AY520449	Anoeca_atlantica
Bygira	ingroup	AB183662	Aurantiochytrium_sp
Bygira	ingroup	AB183664	Aurantiochytrium_sp
Bygira	ingroup	AB183654	Sicyoidochytrium_sp
Bygira	ingroup	AF408426	Blastocystis_hominis
Bygira	ingroup	DQ367050	Schizochytrium_sp
Bygira	ingroup	AB073305	Parietichytrium_sarkarianum
Bygira	ingroup	AB183657	Aurantiochytrium_sp
Bygira	ingroup	AB183661	Aurantiochytrium_sp
Bygira	ingroup	AM493687	Cafeteria_burkhardae
Bygira	ingroup	DQ374149	Thraustochytriaceae_X_sp
Bygira	ingroup	AB290574	Aurantiochytrium_sp
Bygira	ingroup	AB095092	Labyrinthula_sp
Bygira	ingroup	AB022114	Botryochytrium_sp
Bygira	ingroup	DQ367051	Thraustochytriaceae_X_sp
Bygira	ingroup	DQ367053	Thraustochytrium_kinnei
Bygira	ingroup	AB126669	Aurantiochytrium_sp
Bygira	ingroup	DQ230538	Caecitellus_pseudoparvulus
Bygira	ingroup	DQ367046	Oblongichytrium_sp
Bygira	ingroup	AB073308	Thraustochytriaceae_X_sp
Bygira	ingroup	DQ102392	Cafeteria_mylnikovii
Bygira	ingroup	AY827847	Caecitellus_parvulus
Bygira	ingroup	AB246794	Labyrinthula_sp
Bygira	ingroup	AB073304	Parietichytrium_sarkarianum
Bygira	ingroup	AB022106	Schizochytrium_aggregatum
Bygira	ingroup	AB290456	Labyrinthula_sp
Bygira	ingroup	AF174368	Caecitellus_parvulus
Bygira	ingroup	DQ367045	Aplanochytrium_sp
Bygira	ingroup	AB073306	Schizochytrium_sp
Bygira	ingroup	EF114354	Thraustochytrium_caudivorum
Bygira	ingroup	AB073307	Labyrinthuloides_sp
Bygira	ingroup	AF174366	Cafeteria_sp
Bygira	ingroup	AB073309	Schizochytrium_sp
Bygira	ingroup	AB290459	Labyrinthula_sp
Bygira	ingroup	AB290454	Labyrinthula_sp
Bygira	ingroup	AB022105	Labyrinthula_sp
Bygira	ingroup	DQ367052	Aurantiochytrium_sp
Bygira	ingroup	DQ836629	Aurantiochytrium_sp
Bygira	ingroup	AB073303	Thraustochytriaceae_X_sp
Bygira	ingroup	FJ010826	Ulkenia_sp
Bygira	ingroup	AF265337	Thraustochytrium_motivum
Bygira	ingroup	AF265332	Labyrinthula_sp
Bygira	ingroup	AF265330	Labyrinthula_sp
Bygira	ingroup	AF265334	Labyrinthula_zosterae
Bygira	ingroup	AF265335	Labyrinthula_zosterae
Bygira	ingroup	EU106849	Caecitellus_sp
Bygira	outgroup	U40258	Aureoumbra_lagunensis
Bygira	outgroup	AF117777	Aureococcus_anophagefferens
Bygira	outgroup	AF123595	Triparma_pacifica
Bygira	outgroup	U73224	Synura_sp
Bygira	outgroup	AF123285	Chromulina_nebulosa
Bygira	outgroup	Z28335	Paraphysomonas_longispina
Bygira	outgroup	EU787420	Poteriospumella_sp
Bygira	outgroup	AJ561113	Pirsonia_verrucosa
Bygira	outgroup	MT918788	Mediocremonas_mediterraneus
Bygira	outgroup	MT355110	Developayella_sp
Cercozoa	ingroup	AF411287	Sainouron_acronematica
Cercozoa	ingroup	U18981	Plasmodiophora_brassicae
Cercozoa	ingroup	EU567292	Filoreta_turcica
Cercozoa	ingroup	AF289081	Nanofila_sp
Cercozoa	ingroup	AY305009	Clathrulina_elegans
Cercozoa	ingroup	EU701011	Plasmodiophora_brassicae
Cercozoa	ingroup	AY305010	Hedriocystis_reticulata
Cercozoa	ingroup	EU189032	Paradinium_sp
Cercozoa	ingroup	AY449716	Paradinida_XX_sp
Cercozoa	ingroup	EU567293	Filoreta_japonica
Cercozoa	ingroup	EU189030	Paradinium_poucheti
Cercozoa	ingroup	DQ504354	Filoreta_sp
Cercozoa	ingroup	AF492442	Haplosporida_XX_sp
Cercozoa	ingroup	AJ418790	Tracheleuglypha_dentata
Cercozoa	ingroup	AB218765	Challengeron_diodon
Cercozoa	ingroup	AF411276	Bodomorpha_minima
Cercozoa	ingroup	EF023230	Glissomonadida_XX_sp
Cercozoa	ingroup	AY266292	Aulosphaera_trigonopa
Cercozoa	ingroup	AF310900	Sorosphaera_veronicae
Cercozoa	ingroup	AY180005	Novel-Massiteriidae_X_sp
Cercozoa	ingroup	AF310902	Polymyxa_betae
Cercozoa	ingroup	AF310901	Spongospora_nasturtii
Cercozoa	ingroup	AY604173	Spongospora_subterranea
Cercozoa	ingroup	EF024028	Cercomonas_sp
Cercozoa	ingroup	AF411265	Allapsa_vibrans
Cercozoa	ingroup	AF245217	Spongospora_nasturtii
Cercozoa	ingroup	AY266294	Aulacantha_scolymantha
Cercozoa	ingroup	U47852	Urosporidium_crescens
Cercozoa	ingroup	EF023284	Eocercomonas_sp
Cercozoa	ingroup	AY180002	NC12A-lineage_X_sp
Cercozoa	ingroup	FJ824126	Botuliforma_benthica
Cercozoa	ingroup	AY082993	Limnofilidae_X_sp
Cercozoa	ingroup	AF411262	Allas_diplophysa
Cercozoa	ingroup	FJ824123	Protaspa_sp
Cercozoa	ingroup	AF411260	Thaumatomonas_sp
Cercozoa	ingroup	U42446	Thaumatomonas_sp
Cercozoa	ingroup	U42447	Neoheteromita_globosa
Cercozoa	ingroup	AF411261	Thaumatomonas_sp
Cercozoa	ingroup	AF290540	Protaspa_longipes
Cercozoa	ingroup	AF411272	Paracercomonas_anaerobica
Cercozoa	ingroup	AF411283	Mesofila_limnetica
Cercozoa	ingroup	AF411266	Cercomonas_sp
Cercozoa	ingroup	AJ418792	Trinema_enchelys
Cercozoa	ingroup	AY082998	Capsellina_sp
Cercozoa	ingroup	AY180001	NC12A-lineage_X_sp
Cercozoa	ingroup	AY620254	Metromonas_simplex
Cercozoa	ingroup	AF411284	Limnofila_borokensis
Cercozoa	ingroup	AJ418788	Euglypha_acanthophora
Cercozoa	ingroup	AJ561116	Pseudopirsonia_mucosa
Cercozoa	ingroup	AF054890	Lotharella_vacuolata
Cercozoa	ingroup	DQ243993	Limnofilidae_X_sp
Cercozoa	ingroup	DQ303922	Ebria_tripartita
Cercozoa	ingroup	EF023686	Group_Te_sp
Cercozoa	ingroup	AF290539	Cryothecomonas_aestivalis
Cercozoa	ingroup	AF411280	Neoheteromita_sp
Cercozoa	ingroup	AJ418785	Euglypha_filifera
Cercozoa	ingroup	AF411268	Cercomonas_plasmodialis
Cercozoa	ingroup	AJ418789	Trachelocorythion_pulchellum
Cercozoa	ingroup	AY266293	Coelodendrum_ramosissimum
Cercozoa	ingroup	AF411275	Proleptomonas_faecicola
Cercozoa	ingroup	AJ418791	Assulina_muscorum
Cercozoa	ingroup	AY965860	Cercomonas_sp
Cercozoa	ingroup	EF023494	Thaumatomonas_sp
Cercozoa	ingroup	AY449714	Urosporidium_sp
Cercozoa	ingroup	AY941201	Platyreta_germanica
Cercozoa	ingroup	DQ369015	NPK2-lineage_X_sp
Cercozoa	ingroup	AJ418787	Euglypha_tuberculata
Cercozoa	ingroup	EF023473	Paracercomonas_sp
Cercozoa	ingroup	AF411279	Sandonidae_Clade_N/F-A_sp
Cercozoa	ingroup	EF023170	Limnofilidae_X_sp
Cercozoa	ingroup	EF024007	Trinematidae_X_sp
Cercozoa	ingroup	EF024284	Paracercomonas_compacta
Cercozoa	ingroup	EF024294	Paracercomonas_sp
Cercozoa	ingroup	DQ243996	Rhogostoma_sp
Cercozoa	ingroup	DQ243998	Cercomonas_sp
Cercozoa	ingroup	EF023263	Allapsidae_X_sp
Cercozoa	ingroup	EF024251	Cercomonas_sp
Cercozoa	ingroup	EF024699	Paracercomonas_sp
Cercozoa	ingroup	AF411267	Cercomonas_alexieffi
Cercozoa	ingroup	AY642694	Cercomonas_sp
Cercozoa	ingroup	AY965869	Cercomonas_sp
Cercozoa	ingroup	DQ243995	Rhogostoma-lineage_X_sp
Cercozoa	ingroup	EF023300	Trinematidae_X_sp
Cercozoa	ingroup	EF023812	Rhogostoma-lineage_X_sp
Cercozoa	ingroup	EF024499	Cercomonas_sp
Cercozoa	ingroup	EU910610	Spongospora_sp
Cercozoa	ingroup	AF411270	Paracercomonas_marina
Cercozoa	ingroup	AF411281	Spongomonas_minima
Cercozoa	ingroup	AM114800	Paracercomonas_sp
Cercozoa	ingroup	DQ243994	Limnofilidae_X_sp
Cercozoa	ingroup	DQ243999	Novel-clade-10_XX_sp
Cercozoa	ingroup	EF024396	Paracercomonas_sp
Cercozoa	ingroup	FJ790725	Paracercomonas_crassicauda
Cercozoa	ingroup	AF405547	Maullinia_ectocarpi
Cercozoa	ingroup	AY905499	Sandona_campae
Cercozoa	ingroup	EF024080	Cercomonas_sp
Cercozoa	ingroup	FJ790717	Cavernomonas_stercoris
Cercozoa	ingroup	AF411264	Thaumatomonas_vancouveri
Cercozoa	ingroup	EF023480	Peregrinia_sp
Cercozoa	ingroup	EF024716	Vampyrella_sp
Cercozoa	ingroup	DQ211593	Peregrinia_clavideferens
Cercozoa	ingroup	DQ369018	Chlorarachnida_XX_sp
Cercozoa	ingroup	AF076168	Lotharella_sp
Cercozoa	ingroup	AJ418794	Pseudodifflugia_gracilis
Cercozoa	ingroup	EF023357	Rhogostoma-lineage_X_sp
Cercozoa	ingroup	EU162632	Novel-clade-10_XX_sp
Cercozoa	ingroup	AJ418793	Cyphoderia_ampulla
Cercozoa	ingroup	EU162633	Novel-clade-10_XX_sp
Cercozoa	ingroup	AF262995	Bonamia_ostreae
Cercozoa	ingroup	AF411271	Paracercomonas_sp
Cercozoa	ingroup	AY268040	Reckertia_filosa
Cercozoa	ingroup	DQ243997	Rhogostoma-lineage_X_sp
Cercozoa	ingroup	AF411273	Protaspa-lineage_X_sp
Cercozoa	ingroup	DQ243991	Novel-clade-2_X_sp
Cercozoa	ingroup	EF023582	Paracercomonas_sp
Cercozoa	ingroup	U20858	Haplosporidium_costale
Cercozoa	ingroup	AJ418783	Euglypha_rotunda
Cercozoa	ingroup	AJ418784	Euglypha_rotunda
Cercozoa	ingroup	AY449713	Haplosporidium_lusitanicum
Cercozoa	ingroup	U42449	Cercomonas_sp
Cercozoa	ingroup	EF456752	Trinema_lineare
Cercozoa	ingroup	U03479	Bigelowiella_longifila
Cercozoa	ingroup	AJ418782	Euglypha_rotunda
Cercozoa	ingroup	AJ418786	Euglypha_filifera
Cercozoa	ingroup	X74131	Haplosporidium_nelsoni
Cercozoa	ingroup	AF310904	Phagomyxa_odontellae
Cercozoa	ingroup	DQ653412	Haplosporidiidae_X_sp
Cercozoa	ingroup	AM114804	Sandonidae_X_sp
Cercozoa	ingroup	AY965859	Paracercomonas_sp
Cercozoa	ingroup	FJ973364	Cholamonas_cyrtodiopsidis
Cercozoa	ingroup	DQ243992	Paracercomonas_sp
Cercozoa	ingroup	DQ314809	Protaspa-lineage_X_sp
Cercozoa	ingroup	DQ314813	Mataza-lineage_X_sp
Cercozoa	ingroup	AM114805	Sandona_sp
Cercozoa	ingroup	U20320	Minchinia_teredinis
Cercozoa	ingroup	U02075	Bigelowiella_sp
Cercozoa	ingroup	AF310903	Phagomyxa_bellerocheae
Cercozoa	ingroup	EU050977	Protaspa-lineage_X_sp
Cercozoa	ingroup	U03477	Chlorarachnion_reptans
Cercozoa	ingroup	DQ314811	Cryothecomonas_aestivalis
Cercozoa	ingroup	EF456753	Euglypha_penardi
Cercozoa	ingroup	EU050975	CCW10-lineage_X_sp
Cercozoa	ingroup	FJ790706	Cercomonas_magna
Cercozoa	ingroup	DQ243990	Novel-clade-2_X_sp
Cercozoa	ingroup	DQ314817	NPK2-lineage_X_sp
Cercozoa	ingroup	EF456748	Placocista_spinosa
Cercozoa	ingroup	X81811	Paulinella_chromatophora
Cercozoa	ingroup	EF032802	Novel-Gran-5_X_sp
Cercozoa	ingroup	AY965866	Flectomonas_ekelundi
Cercozoa	ingroup	AY965867	Sandona_aporians
Cercozoa	ingroup	AJ514867	Rhogostoma_minus
Cercozoa	ingroup	EU567294	Arachnula_impatiens
Cercozoa	ingroup	AF054832	Bigelowiella_natans
Cercozoa	ingroup	AF076170	Amorphochlora_amoeboformis
Cercozoa	ingroup	AF174370	Massisteria_marina
Cercozoa	ingroup	AJ867633	Sandonidae_X_sp
Cercozoa	ingroup	DQ356000	Bonamia_perspora
Cercozoa	ingroup	AF411286	Massisteria_marina
Cercozoa	ingroup	AJ867632	Sandonidae_X_sp
Cercozoa	ingroup	AY179971	Vampyrellida_XX_sp
Cercozoa	ingroup	AB218767	Protocystis_xiphodon
Cercozoa	ingroup	AY665094	Novel-clade-2_X_sp
Cercozoa	ingroup	AY268044	Filoreta_marina
Cercozoa	ingroup	EF622547	Gymnochlora_sp
Cercozoa	ingroup	EF032801	Paracercomonas_sp
Cercozoa	ingroup	FJ518816	Minchinia_mercenariae
Cercozoa	ingroup	AB252758	Novel-Massiteriidae_X_sp
Cercozoa	ingroup	AB275100	Euglyphida_XX_sp
Cercozoa	ingroup	AB252757	Novel-Massiteriidae_X_sp
Cercozoa	ingroup	AY180026	Thaumatomonas_sp
Cercozoa	ingroup	EU701012	Plasmodiophora_brassicae
Cercozoa	ingroup	AB218766	Conchellium_capsula
Cercozoa	ingroup	AY449711	Minchinia_chitonis
Cercozoa	ingroup	DQ211597	Paracercomonas_metabolicus
Cercozoa	ingroup	EU567269	Vampyrellida_XX_sp
Cercozoa	ingroup	AY781176	Haplosporidium_sp
Cercozoa	ingroup	DQ458793	Haplosporidium_edule
Cercozoa	ingroup	AY180035	Ventrifissuridae_X_sp
Cercozoa	ingroup	AY435093	Haplosporida_XX_sp
Cercozoa	ingroup	AB275046	Protaspa-lineage_X_sp
Cercozoa	ingroup	AY180018	Ventrifissuridae_X_sp
Cercozoa	ingroup	AB275097	Cryomonadida_XX_sp
Cercozoa	ingroup	AF076171	Gymnochlora_stellata
Cercozoa	ingroup	AY180012	CCW10-lineage_X_sp
Cercozoa	ingroup	AB275050	Cryomonadida_XX_sp
Cercozoa	ingroup	AB275051	Mataza-lineage_X_sp
Cercozoa	ingroup	AB275094	Cryomonadida_XX_sp
Cercozoa	ingroup	AY919754	Novel-clade-10_XX_sp
Cercozoa	ingroup	FJ790724	Paracercomonas_oxoniensis
Cercozoa	ingroup	FJ790727	Paracercomonas_astra
Cercozoa	ingroup	AB275059	Paulinella_sp
Cercozoa	ingroup	DQ444238	Haplosporidiidae_X_sp
Cercozoa	ingroup	AY919680	Novel-clade-10_XX_sp
Cercozoa	ingroup	FJ790709	Cercomonas_parincurva
Cercozoa	ingroup	AB191413	Phagomyxa_sp
Cercozoa	ingroup	EU567254	Limnofila_longa
Cercozoa	ingroup	AB275053	TAGIRI1-lineage_X_sp
Cercozoa	ingroup	AB275099	Marimonadida_XX_sp
Cercozoa	ingroup	FJ790728	Paracercomonas_ambulans
Cercozoa	ingroup	AB252746	Mataza-lineage_X_sp
Cercozoa	ingroup	AB275049	Protaspa-lineage_X_sp
Cercozoa	ingroup	AB275056	Marimonadida_XX_sp
Cercozoa	ingroup	AB275093	Protaspa-lineage_X_sp
Cercozoa	ingroup	FJ790716	Eocercomonas_echina
Cercozoa	ingroup	AB252760	NC12B-lineage_X_sp
Cercozoa	ingroup	AB275058	Marimonadida_XX_sp
Cercozoa	ingroup	AB252747	Mataza-lineage_X_sp
Cercozoa	ingroup	AB275047	Cryothecomonas_sp
Cercozoa	ingroup	AB252743	Cryothecomonas_sp
Cercozoa	ingroup	AB252744	Cryothecomonas_aestivalis
Cercozoa	ingroup	AB275057	Pseudopirsonia_sp
Cercozoa	ingroup	AB275045	Cryothecomonas_sp
Cercozoa	ingroup	AB275098	Novel-clade-2_X_sp
Cercozoa	ingroup	AB191412	Phagomyxa_sp
Cercozoa	ingroup	AY748806	Agitata_tremulans
Cercozoa	ingroup	DQ211594	Allapsa_sp
Cercozoa	ingroup	AB252754	Marimonadida_XX_sp
Cercozoa	ingroup	AB252755	Marimonadida_XX_sp
Cercozoa	ingroup	AB191411	Novel-clade-2_X_sp
Cercozoa	ingroup	AB275055	Novel-clade-2_X_sp
Cercozoa	ingroup	AF076172	Norisiella_sphaerica
Cercozoa	ingroup	AB252752	Novel-clade-2_X_sp
Cercozoa	ingroup	U47851	Haplosporida_XX_sp
Cercozoa	ingroup	AB504333	Amorphochlora_sp
Cercozoa	ingroup	DQ504340	Massisteria_sp
Cercozoa	ingroup	AB252751	Novel-clade-2_X_sp
Cercozoa	ingroup	AB252749	TAGIRI1-lineage_X_sp
Cercozoa	ingroup	AB191409	TAGIRI1-lineage_X_sp
Cercozoa	ingroup	AB252745	Protaspa-lineage_X_sp
Cercozoa	ingroup	AB252748	Mataza-lineage_X_sp
Cercozoa	ingroup	AB275101	Massisteria_sp
Cercozoa	ingroup	AF076169	Lotharella_globosa
Cercozoa	ingroup	AB275044	Cryothecomonas_sp
Cercozoa	ingroup	FJ790710	Cercomonas_celer
Cercozoa	ingroup	EF165631	Minchinia_sp
Cercozoa	ingroup	AB252759	Phagomyxa_sp
Cercozoa	ingroup	EU567255	Limnofila_anglica
Cercozoa	ingroup	DQ103828	NC12B-lineage_X_sp
Cercozoa	ingroup	AB275061	Phagomyxa_sp
Cercozoa	ingroup	AY821945	Cryomonadida_XX_sp
Cercozoa	ingroup	EF173002	Minorisa_minuta
Cercozoa	ingroup	EF622538	Lotharella_sp
Cercozoa	ingroup	AY821947	NC12A-lineage_X_sp
Cercozoa	ingroup	EF456751	Corythion_dubium
Cercozoa	ingroup	DQ504353	LC104-lineage_X_sp
Cercozoa	ingroup	EF456755	Euglypha_compressa
Cercozoa	ingroup	AY821946	Filosa-Thecofilosea_XXX_sp
Cercozoa	ingroup	AY452724	Haplosporidium_pickfordi
Cercozoa	ingroup	DQ199662	Aurigamonas_solis
Cercozoa	ingroup	AJ130856	Rhogostoma_sp
Cercozoa	ingroup	AF337563	Bonamia_sp
Cercozoa	ingroup	FJ790704	Cercomonas_clavideferens
Cercozoa	ingroup	EF100203	Rhogostoma-lineage_X_sp
Cercozoa	ingroup	EF527182	TAGIRI1-lineage_X_sp
Cercozoa	ingroup	EF526746	Mataza-lineage_X_sp
Cercozoa	ingroup	EU446329	Endo4-lineage_XXX_sp
Cercozoa	ingroup	EF100395	Filosa-Thecofilosea_XXX_sp
Cercozoa	ingroup	EF100205	Ebria_tripartita
Cercozoa	ingroup	AF372764	Protaspa-lineage_X_sp
Cercozoa	ingroup	AF372765	Cryothecomonas_sp
Cercozoa	outgroup	X86095	Trochammina_sp
Cercozoa	outgroup	AF018162	Collophidium_serpentinum
Cercozoa	outgroup	AF091146	Collozoum_pelagicum
Cercozoa	outgroup	AF018159	Haliommatidium_sp
Cercozoa	outgroup	AF018161	Sphaerozoum_punctatum
Cercozoa	outgroup	AF063239	Acanthometra_sp
Cercozoa	outgroup	AF063242	Gigartacon-C1_muelleri
Cercozoa	outgroup	AF063241	Chaunacanthid_sp
Chrysista	ingroup	EF024391	Ochromonadales_XX_sp
Chrysista	ingroup	U73224	Synura_sp
Chrysista	ingroup	U73228	Mallomonas_caudata
Chrysista	ingroup	U73219	Neotessella_volvocina
Chrysista	ingroup	U73227	Mallomonas_pseudomatvienkoae
Chrysista	ingroup	U73230	Mallomonas_annulata
Chrysista	ingroup	DQ103873	Paraphysomonas_sp
Chrysista	ingroup	U73229	Mallomonas_akrokomos
Chrysista	ingroup	U73231	Mallomonas_rasilis
Chrysista	ingroup	EF165147	Mallomonas_splendens
Chrysista	ingroup	U73232	Mallomonas_striata
Chrysista	ingroup	U73221	Synura_sphagnicola
Chrysista	ingroup	U73222	Synura_uvella
Chrysista	ingroup	U73225	Mallomonas_adamas
Chrysista	ingroup	U73220	Synura_mamillosa
Chrysista	ingroup	EF165128	Synura_curtispina
Chrysista	ingroup	U42382	Melkoniana_moestrupii
Chrysista	ingroup	AF123289	Dinobryon_sertularia
Chrysista	ingroup	AF123290	Uroglenopsis_americana
Chrysista	ingroup	EF027354	Spumella_sp
Chrysista	ingroup	FM955256	Hydrurus_foetidus
Chrysista	ingroup	AF123302	Melkoniana_sp
Chrysista	ingroup	AY082982	Ochromonadales_clade-XII_X_sp
Chrysista	ingroup	AF123293	Chrysastrella_breviappendiculata
Chrysista	ingroup	AY520447	Ochromonadales_clade-XI_X_sp
Chrysista	ingroup	M32704	Chlorochromonas_sp
Chrysista	ingroup	AF123301	Epipyxis_aurea
Chrysista	ingroup	U42381	Ochromonadales_clade-V_X_sp
Chrysista	ingroup	U71196	Chrysonephele_palustris
Chrysista	ingroup	AF109323	Paraphysomonas_sp
Chrysista	ingroup	AF123295	Poterioochromonas_sp
Chrysista	ingroup	AF123297	Chrysolepidomonas_dendrolepidota
Chrysista	ingroup	AF123298	Epipyxis_pulchra
Chrysista	ingroup	U42454	Oikomonas_mutabilis
Chrysista	ingroup	AF123287	Chrysamoeba_mikrokonta
Chrysista	ingroup	AF123299	Chrysosphaera_parvula
Chrysista	ingroup	AF123283	Chrysocapsa_vernalis
Chrysista	ingroup	EF165127	Mallomonas_annulata
Chrysista	ingroup	AF123286	Chrysamoeba_pyrenoidifera
Chrysista	ingroup	M87332	Chrysosaccales_XXX_sp
Chrysista	ingroup	AF123294	Ochromonadales_clade-X_X_sp
Chrysista	ingroup	AY129063	Chrysophyceae_Clade-EC2H_XX_sp
Chrysista	ingroup	AF123288	Lagynion_scherffelii
Chrysista	ingroup	AY082970	Hibberdiales_XX_sp
Chrysista	ingroup	AY129065	Chrysophyceae_Clade-EC2H_XX_sp
Chrysista	ingroup	AF044845	Chrysosaccus_sp
Chrysista	ingroup	AY082999	Ochromonadales_clade-XII_X_sp
Chrysista	ingroup	AY082987	Ochromonadales_clade-XII_X_sp
Chrysista	ingroup	AF123284	Naegeliella_flagellifera
Chrysista	ingroup	AF123285	Chromulina_nebulosa
Chrysista	ingroup	AF123292	Cyclonexis_annularis
Chrysista	ingroup	AY642697	Chromulinales_XX_sp
Chrysista	ingroup	EF023425	Spumella_vulgaris
Chrysista	ingroup	EF165125	Ochromonadales_clade-VI_X_sp
Chrysista	ingroup	AY179989	Hydrurales_XX_sp
Chrysista	ingroup	AY642705	Apoikiospumella_sp
Chrysista	ingroup	AF123296	Phaeoplaca_thallosa
Chrysista	ingroup	DQ103874	Paraphysomonas_sp
Chrysista	ingroup	DQ647519	Chrysophyceae_Clade-EC2H_XX_sp
Chrysista	ingroup	EF527128	Chrysophyceae_Clade-EC2H_XX_sp
Chrysista	ingroup	MZ420282	Spumella_communis
Chrysista	ingroup	MZ420286	Spumella_oblata
Chrysista	ingroup	DQ647511	Paraphysomonadales_Clade-EC1Ga_X_sp
Chrysista	ingroup	EF165132	Urostipulosphaera_sp
Chrysista	ingroup	AF109322	Paraphysomonas_parahebes
Chrysista	ingroup	MZ420273	Spumella_rotundata
Chrysista	ingroup	MZ420274	Spumella_similis
Chrysista	ingroup	AF123282	Kremastochrysopsis_americana
Chrysista	ingroup	EF165114	Poterioochromonas_sp
Chrysista	ingroup	EF165110	Ochromonadales_clade-XII_X_sp
Chrysista	ingroup	EF165118	Mallomonas_insignis
Chrysista	ingroup	EF165130	Chrysocapsa_sp
Chrysista	ingroup	EF165134	Hydrurales_XX_sp
Chrysista	ingroup	Z28335	Paraphysomonas_longispina
Chrysista	ingroup	EF032799	Ochromonadales_clade-XII_X_sp
Chrysista	ingroup	M87331	Hibberdia_magna
Chrysista	ingroup	EF165107	Chromophyton_rosanoffii
Chrysista	ingroup	EF165145	Chrysocapsa_wetherbeei
Chrysista	ingroup	MW148519	Synura_punctulosa
Chrysista	ingroup	AY919725	Chrysophyceae_Clade-EC2H_XX_sp
Chrysista	ingroup	AY919803	Chrysophyceae_env_clade-I_XX_sp
Chrysista	ingroup	EF165104	Chrysonebula_sp
Chrysista	ingroup	AY919766	Paraphysomonas_sp
Chrysista	ingroup	AY919699	Paraphysomonas_sp
Chrysista	ingroup	AY919752	Ochromonadales_XX_sp
Chrysista	ingroup	KY942077	Mallomonas_furtiva
Chrysista	ingroup	AY919717	Ochromonadales_XX_sp
Chrysista	ingroup	AY919828	Ochromonadales_clade-XII_X_sp
Chrysista	ingroup	AY919713	Chrysophyceae_env_clade-I_XX_sp
Chrysista	ingroup	AY919777	Uroglenopsis_sp
Chrysista	ingroup	AY919815	Lepidochromonas_sp
Chrysista	ingroup	AY642717	Paraphysomonas_uniformis
Chrysista	ingroup	AY919728	Chrysophyceae_env_clade-I_XX_sp
Chrysista	ingroup	AY919759	Chrysophyceae_Clade-EC2H_XX_sp
Chrysista	ingroup	AY919795	Chrysophyceae_env_clade-I_XX_sp
Chrysista	ingroup	AY919813	Paraphysomonadales_Clade-EC1Gb_X_sp
Chrysista	ingroup	AY919824	Poteriospumella_lacustris
Chrysista	ingroup	AY919747	Chrysophyceae_Clade-EC2H_XX_sp
Chrysista	ingroup	EF165102	Chrysamoeba_tenera
Chrysista	ingroup	AJ236860	Spumella_sp
Chrysista	ingroup	AY919791	Hibberdiales_XX_sp
Chrysista	ingroup	AY919802	Paraphysomonadales_Clade-EC1Gb_X_sp
Chrysista	ingroup	AY919684	Chrysophyceae_Clade-EC2H_XX_sp
Chrysista	ingroup	AY919698	Chrysophyceae_Clade-EC2H_XX_sp
Chrysista	ingroup	AY919793	Paraphysomonadales_Clade-EC1Gb_X_sp
Chrysista	ingroup	AY919806	Chrysophyceae_Clade-EC2H_XX_sp
Chrysista	ingroup	AY919812	Paraphysomonadales_Clade-EC1Gb_X_sp
Chrysista	ingroup	AY919757	Hibberdiales_XX_sp
Chrysista	ingroup	AY919768	Paraphysomonadales_Clade-EC1Gb_X_sp
Chrysista	ingroup	AY919800	Hibberdiales_XX_sp
Chrysista	ingroup	AY919829	Apoikiospumella_sp
Chrysista	ingroup	EF165135	Ochromonadales_clade-V_X_sp
Chrysista	ingroup	AY919778	Chrysophyceae_XXX_sp
Chrysista	ingroup	AY919688	Paraphysomonadales_Clade-EC1Gb_X_sp
Chrysista	ingroup	AY919765	Paraphysomonadales_Clade-EC1Gb_X_sp
Chrysista	ingroup	AJ236858	Spumella_sp
Chrysista	ingroup	AJ236859	Spumella_elongata
Chrysista	ingroup	AJ236857	Spumella_sp
Chrysista	ingroup	AJ236863	Paraphysomonas_sp
Chrysista	ingroup	AJ236861	Spumella_sp
Chrysista	ingroup	AY919788	Paraphysomonadales_Clade-EC1Gb_X_sp
Chrysista	ingroup	AF109326	Lepidochromonas_caroni
Chrysista	ingroup	MN782170	Synura_kristiansenii
Chrysista	ingroup	KM590580	Synura_longitubularis
Chrysista	ingroup	AY651079	Spumella_sp
Chrysista	ingroup	AY919807	Uroglenopsis_sp
Chrysista	ingroup	AY651081	Spumella_sp
Chrysista	ingroup	AY651089	Spumella_sp
Chrysista	ingroup	AY651071	Oikomonas_sp
Chrysista	ingroup	AY651078	Ochromonadales_clade-X_X_sp
Chrysista	ingroup	MZ420330	Mallomonas_cuspis
Chrysista	ingroup	KM817877	Mallomonas_muskokana
Chrysista	ingroup	MZ420281	Spumella_longicolla
Chrysista	ingroup	KM817873	Mallomonas_lelymene
Chrysista	ingroup	Z38025	Paraphysomonas_perforata
Chrysista	ingroup	MZ420331	Mallomonas_marina
Chrysista	ingroup	MK153249	Urostipulosphaera_lindiae
Chrysista	ingroup	AY919744	Hydrurales_XX_sp
Chrysista	ingroup	MK153237	Uroglena_zachariasii
Chrysista	ingroup	EF165103	Hibberdiaceae_X_sp
Chrysista	ingroup	AB275091	Chrysophyceae_Clade-EC2H_XX_sp
Chrysista	ingroup	EF172998	Chrysophyceae_Clade-EC2H_XX_sp
Chrysista	ingroup	EF185316	Chrysosphaerella_sp
Chrysista	ingroup	EF172948	Paraphysomonadales_Clade-EC1Ga_X_sp
Chrysista	ingroup	MK153244	Uroglenopsis_turfosa
Chrysista	ingroup	AB275090	Ochromonadales_XX_sp
Chrysista	ingroup	FN429125	Ochromonadales_clade-XII_X_sp
Chrysista	ingroup	EU787420	Poteriospumella_sp
Chrysista	ingroup	DQ647516	Chrysophyceae_Clade-EC2I_XX_sp
Chrysista	ingroup	AY821968	Lepidochromonas_sp
Chrysista	ingroup	MK460765	Mallomonas_paludosa
Chrysista	ingroup	AY821972	Chrysamoeba_sp
Chrysista	ingroup	DQ103789	Paraphysomonas_sp
Chrysista	ingroup	EF100210	Ochromonadales_XX_sp
Chrysista	ingroup	DQ310336	Ochromonadales_XX_sp
Chrysista	ingroup	GU073469	Cornospumella_fuschlensis
Chrysista	ingroup	GU073468	Spumella_rivalis
Chrysista	ingroup	DQ103808	Paraphysomonas_sp
Chrysista	ingroup	DQ103782	Paraphysomonas_sp
Chrysista	ingroup	DQ310258	Paraphysomonas_sp
Chrysista	ingroup	DQ310247	Lepidochromonas_sp
Chrysista	ingroup	EF526817	Chrysophyceae_Clade-EC2H_XX_sp
Chrysista	ingroup	EF100249	Paraphysomonas_sp
Chrysista	ingroup	KX815882	Synura_synuroidea
Chrysista	ingroup	DQ310291	Ochromonadales_clade-V_X_sp
Chrysista	ingroup	EF526928	Hydrurales_XX_sp
Chrysista	ingroup	EF527064	Chrysophyceae_Clade-EC2H_XX_sp
Chrysista	ingroup	AY642745	Poteriospumella_sp
Chrysista	ingroup	AY642741	Ochromonadales_clade-XIII_X_sp
Chrysista	ingroup	AY642726	Hibberdiales_Clade-Env-2_X_sp
Chrysista	ingroup	AY642709	Chrysophyceae_Clade-EC2H_XX_sp
Chrysista	ingroup	FJ153670	Ochromonadales_XX_sp
Chrysista	ingroup	EF100355	Paraphysomonas_sp
Chrysista	ingroup	AY256286	Chrysophyceae_Clade-EC2H_XX_sp
Chrysista	ingroup	EF100375	Ochromonadales_clade-VI_X_sp
Chrysista	ingroup	EU024978	Dinobryon_divergens_cluster2
Chrysista	ingroup	AY642746	Lepidochromonas_sp
Chrysista	ingroup	FJ153700	Ochromonadales_XX_sp
Chrysista	ingroup	AY046792	Ochromonadales_XX_sp
Chrysista	ingroup	AY046844	Chrysophyceae_Clade-EC2I_XX_sp
Chrysista	ingroup	AY642735	Paraphysomonadales_XX_sp
Chrysista	ingroup	AY642748	Paraphysomonas_segmenta
Chrysista	ingroup	AY916579	Chrysophyceae_XXX_sp
Chrysista	ingroup	FJ355234	Hydrurales_XX_sp
Chrysista	ingroup	FJ355238	Ochromonadales_XX_sp
Chrysista	ingroup	FJ353894	Ochromonadales_XX_sp
Chrysista	ingroup	FJ355409	Ochromonadales_clade-XIII_X_sp
Chrysista	ingroup	AJ867645	Hydrurales_Clade-II_X_sp
Chrysista	ingroup	FJ355424	Acrispumella_msimbaziensis
Chrysista	ingroup	AJ867745	Hydrurus_sp
Chrysista	ingroup	FJ592281	Ochromonadales_XX_sp
Chrysista	ingroup	AY689714	Hydrurales_XX_sp
Chrysista	ingroup	AY689724	Hydrurales_XX_sp
Chrysista	ingroup	EU561691	Paraphysomonadales_Clade-EC1Ga_X_sp
Chrysista	ingroup	EU561761	Chrysophyceae_Clade-EC2I_XX_sp
Chrysista	ingroup	EU561721	Chrysophyceae_Clade-EC2I_XX_sp
Chrysista	ingroup	EU562123	Chrysophyceae_Clade-EC2H_XX_sp
Chrysista	ingroup	AY916585	Ochromonas_sp
Chrysista	ingroup	EU562153	Paraphysomonadales_Clade-EC1Ga_X_sp
Chrysista	ingroup	DQ310331	Paraphysomonas_sp
Chrysista	ingroup	EU143909	Chrysophyceae_XXX_sp
Chrysista	ingroup	EU143916	Ochromonadales_XX_sp
Chrysista	ingroup	EU143924	Paraphysomonadales_XX_sp
Chrysista	ingroup	FJ410525	Paraphysomonadales_XX_sp
Chrysista	ingroup	FJ410550	Chromulinales_XX_sp
Chrysista	ingroup	FJ410682	Paraphysomonadales_XX_sp
Chrysista	ingroup	FJ410713	Chrysophyceae_XXX_sp
Chrysista	ingroup	FJ410736	Paraphysomonadales_XX_sp
Chrysista	ingroup	DQ788730	Synchroma_grande
Chrysista	ingroup	FJ858970	Goniochloris_sculpta
Chrysista	ingroup	AF067956	Nannochloropsis_sp
Chrysista	ingroup	U41052	Pseudocharaciopsis_minuta
Chrysista	ingroup	AF067957	Nannochloropsis_gaditana
Chrysista	ingroup	AF045051	Vischeria_helvetica
Chrysista	ingroup	DQ977726	Nannochloropsis_limnetica
Chrysista	ingroup	DQ977728	Nannochloropsis_sp
Chrysista	ingroup	U41051	Eustigmatos_magnus
Chrysista	ingroup	AB025532	Nannochloropsis_sp
Chrysista	ingroup	U41054	Monodus_subterraneus
Chrysista	ingroup	AF045041	Nannochloropsis_granulata
Chrysista	ingroup	U41050	Nannochloropsis_sp
Chrysista	ingroup	AF045044	Nannochloropsis_oculata
Chrysista	ingroup	AF045036	Nannochloropsis_gaditana
Chrysista	ingroup	AF045046	Nannochloropsis_salina
Chrysista	ingroup	AB025533	Nannochloropsis_sp
Chrysista	ingroup	AY680703	Nannochloropsis_maritima
Chrysista	ingroup	U38903	Nannochloropsis_granulata
Chrysista	ingroup	EF044312	Pseudostaurastrum_enorme
Chrysista	ingroup	EF044313	Pseudostaurastrum_limneticum
Chrysista	ingroup	EF044311	Pseudotetraedriella_kamillae
Chrysista	ingroup	AB052272	Nannochloropsis_granulata
Chrysista	ingroup	M87328	Nannochloropsis_salina
Chrysista	ingroup	FJ896240	Nannochloropsis_sp
Chrysista	ingroup	AB217626	Chattonella_marina
Chrysista	ingroup	L42529	Heterosigma_carterae
Chrysista	ingroup	U41651	Vacuolaria_virescens
Chrysista	ingroup	AY788931	Fibrocapsa_japonica
Chrysista	ingroup	AB365026	Haramonas_viridis
Chrysista	ingroup	AB365027	Haramonas_pauciplastida
Chrysista	ingroup	AB365025	Haramonas_dimorpha
Chrysista	ingroup	EU038273	Chloromorum_toxicum
Chrysista	ingroup	U41646	Vaucheria_bursata
Chrysista	ingroup	AF083397	Tribonema_intermixum
Chrysista	ingroup	M55286	Tribonema_aequale
Chrysista	ingroup	AM114810	Xanthophyceae_XXX_sp
Chrysista	ingroup	U41648	Botrydium_stoloniferum
Chrysista	ingroup	AF083398	Bumilleriopsis_filiformis
Chrysista	ingroup	AF083400	Mischococcus_sphaerocephalus
Chrysista	ingroup	AF083399	Heterococcus_caespitosus
Chrysista	ingroup	U41647	Botrydiopsis_intercedens
Chrysista	ingroup	U43277	Heterothrix_debilis
Chrysista	ingroup	AM491613	Xanthonema_sp
Chrysista	ingroup	AF109728	Pleurochloris_meiringensis
Chrysista	ingroup	AJ579331	Bumilleriopsis_petersiana
Chrysista	ingroup	AF109729	Pseudopleurochloris_antarctica
Chrysista	ingroup	AJ579343	Botrydiopsis_alpina
Chrysista	ingroup	AM490835	Ophiocytium_majus
Chrysista	ingroup	AJ579333	Sphaerosorus_composita
Chrysista	ingroup	AM491614	Xanthonema_sp
Chrysista	ingroup	AM490837	Ophiocytium_capitatum
Chrysista	ingroup	AJ580949	Chlorellidium_tetrabotrys
Chrysista	ingroup	AJ579339	Botrydiopsis_constricta
Chrysista	ingroup	AJ579340	Botrydiopsis_callosa
Chrysista	ingroup	AB090391	Lobophora_variegata
Chrysista	ingroup	AB087135	Zonaria_diesingiana
Chrysista	ingroup	AB090393	Padina_australis
Chrysista	ingroup	AB090395	Stypopodium_sp
Chrysista	ingroup	AB090387	Dictyota_dichotoma
Chrysista	ingroup	AB087114	Dictyopteris_prolifera
Chrysista	ingroup	AB090392	Padina_arborescens
Chrysista	ingroup	AB087110	Rugulopteryx_okamurae
Chrysista	ingroup	AB095299	Padina_sp
Chrysista	ingroup	AB087117	Distromium_decumbens
Chrysista	ingroup	AB095298	Padina_japonica
Chrysista	ingroup	AY307394	Heribaudiella_fluviatilis
Chrysista	ingroup	AB087118	Homoeostrichus_flabellatus
Chrysista	ingroup	AY032606	Pylaiella_littoralis
Chrysista	ingroup	AB087127	Padina_sp
Chrysista	ingroup	AB087128	Padina_sp
Chrysista	ingroup	AY307398	Ectocarpus_siliculosus
Chrysista	ingroup	AY307401	Sphacelaria_sp
Chrysista	ingroup	AY307400	Porterinema_fluviatile
Chrysista	outgroup	AJ269501	Phaeodactylum_tricornutum
Chrysista	outgroup	X77705	Coscinodiscus_radiatus_CCMP309
Chrysista	outgroup	AF525657	Asterionella_formosa
Chrysista	outgroup	AY485452	Thalassiosira_pseudonana_CCMP1335
Chrysista	outgroup	AY485518	Melosira_octogona_CCMP483
Chrysista	outgroup	AM235381	Pseudo-nitzschia_multiseries
Chrysista	outgroup	EF465469	Fragilaria_capucina_D-113
Chrysista	outgroup	EU090012	Chaetoceros_neogracile_AnM0002
Chrysista	outgroup	AM501974	Navicula_gregaria
Chrysista	outgroup	AM502026	Cymbella_lanceolata
Cryptista	ingroup	AY360457	Goniomonas_sp
Cryptista	ingroup	AY705739	Goniomonas_sp
Cryptista	ingroup	AY705740	Goniomonas_sp
Cryptista	ingroup	AY360460	Goniomonas_sp
Cryptista	ingroup	AY360454	Goniomonas_sp
Cryptista	ingroup	U53122	Komma_caudata
Cryptista	ingroup	X57162	Guillardia_theta
Cryptista	ingroup	U53124	Geminigera_cryophila
Cryptista	ingroup	U53132	Rhinomonas_pauca
Cryptista	ingroup	X81328	Chroomonas_salina
Cryptista	ingroup	AJ007277	Chroomonas_sp
Cryptista	ingroup	L28811	Cryptomonas_paramaecium
Cryptista	ingroup	X54276	Pyrenomonas_salina
Cryptista	ingroup	AJ007279	Chroomonas_sp
Cryptista	ingroup	AJ007282	Hemiselmis_brunnescens
Cryptista	ingroup	AJ007285	Proteomonas_sulcata
Cryptista	ingroup	AY360456	Goniomonas_sp
Cryptista	ingroup	X81373	Rhodomonas_sp
Cryptista	ingroup	AJ007286	Rhodomonas_sp
Cryptista	ingroup	AJ007280	Cryptomonas_curvata
Cryptista	ingroup	AJ007287	Teleaulax_amphioxeia
Cryptista	ingroup	U53128	Rhodomonas_abbreviata
Cryptista	ingroup	AJ007281	Cryptomonas_obovoidea
Cryptista	ingroup	AY705738	Goniomonas_amphinema
Cryptista	ingroup	AJ007276	Chilomonas_sp
Cryptista	ingroup	AF143943	Falcomonas_daucoides
Cryptista	ingroup	AF508268	Chroomonas_mesostigmatica
Cryptista	ingroup	AF508272	Plagioselmis_prolonga
Cryptista	ingroup	AF508267	Cryptomonas_pyrenoidifera
Cryptista	ingroup	AM051190	Cryptomonas_lundii
Cryptista	ingroup	AF508269	Chroomonas_nordstedtii
Cryptista	ingroup	AF508276	Storeatula_sp
Cryptista	ingroup	AF508275	Teleaulax_acuta
Cryptista	ingroup	AF508277	Goniomonas_pacifica
Cryptista	ingroup	AJ420697	Cryptomonas_commutata
Cryptista	ingroup	AJ421148	Rhodomonas_sp
Cryptista	ingroup	AJ420695	Cryptomonas_ovata
Cryptista	ingroup	AJ421149	Cryptomonas_gyropyrenoidosa
Cryptista	ingroup	EF180057	Cryptomonas_ovata
Cryptista	ingroup	AM051188	Cryptomonas_borealis
Cryptista	ingroup	AM901360	Chroomonas_vectensis
Cryptista	ingroup	AB240963	Chroomonas_caudata
Cryptista	ingroup	AB240960	Rhodomonas_duplex
Cryptista	ingroup	AB240952	Cryptomonas_ovata
Cryptista	ingroup	AY642702	Kathablepharidida_XX_sp
Cryptista	ingroup	AY665083	Kathablepharidida_XX_sp
Cryptista	ingroup	AY919672	Kathablepharis_remigera
Cryptista	ingroup	AB212285	Hatena_arenicola
Cryptista	ingroup	AB193602	Leucocryptos_marina
Cryptista	ingroup	AB231617	Kathablepharis_japonica
Cryptista	ingroup	AY642732	Kathablepharidida_XX_sp
Cryptista	outgroup	AJ246269	Prymnesium_parvum
Cryptista	outgroup	AJ278037	Phaeocystis_globosa
Cryptista	outgroup	AF102987	Rebecca_salina
Cryptista	outgroup	AF106054	Pavlova_gyrans
Cryptista	outgroup	AB183618	Gephyrocapsa_huxleyi
Cryptista	outgroup	AM490996	Isochrysis_litoralis
Cryptista	outgroup	AM491021	Chrysochromulina_simplex
Cryptista	outgroup	AM491022	Chrysocampanula_spinifera
Cryptophyta_nucleomorph	ingroup	U53125	Hanusia_phi:nucl
Cryptophyta_nucleomorph	ingroup	AJ010592	Guillardia_theta:nucl
Cryptophyta_nucleomorph	ingroup	AJ566185	Cryptomonas_borealis:nucl
Cryptophyta_nucleomorph	ingroup	AJ420689	Falcomonas_daucoides:nucl
Cryptophyta_nucleomorph	ingroup	AM901027	Komma_caudata:nucl
Cryptophyta_nucleomorph	ingroup	AM396379	Cryptomonas_sp:nucl
Cryptophyta_nucleomorph	ingroup	AJ420677	Chroomonas_sp:nucl
Cryptophyta_nucleomorph	ingroup	AM901025	Chroomonas_sp:nucl
Cryptophyta_nucleomorph	ingroup	AJ420681	Chroomonas_debatzensis:nucl
Cryptophyta_nucleomorph	ingroup	U53131	Rhinomonas_pauca:nucl
Cryptophyta_nucleomorph	ingroup	AJ566184	Cryptomonas_lundii:nucl
Cryptophyta_nucleomorph	ingroup	U53127	Rhodomonas_abbreviata:nucl
Cryptophyta_nucleomorph	ingroup	AJ420683	Cryptomonas_commutata:nucl
Cryptophyta_nucleomorph	ingroup	AM396369	Cryptomonas_loricata:nucl
Cryptophyta_nucleomorph	ingroup	U53123	Geminigera_cryophila:nucl
Cryptophyta_nucleomorph	ingroup	AJ420694	Rhodomonas_sp:nucl
Cryptophyta_nucleomorph	ingroup	AJ420690	Hemiselmis_rufescens:nucl
Cryptophyta_nucleomorph	ingroup	AM901036	Chroomonas_nordstedtii:nucl
Cryptophyta_nucleomorph	ingroup	AM901017	Chroomonas_mesostigmatica:nucl
Cryptophyta_nucleomorph	ingroup	AJ420684	Cryptomonas_pyrenoidifera:nucl
Cryptophyta_nucleomorph	ingroup	AJ420693	Rhodomonas_sp:nucl
Cryptophyta_nucleomorph	ingroup	AJ566177	Cryptomonas_ovata:nucl
Cryptophyta_nucleomorph	ingroup	AM901037	Chroomonas_coerulea:nucl
Cryptophyta_nucleomorph	ingroup	MF179482	Hemiselmis_sp:nucl
Cryptophyta_nucleomorph	ingroup	AJ566172	Cryptomonas_erosa:nucl
Cryptophyta_nucleomorph	ingroup	MF179481	Hemiselmis_sp:nucl
Cryptophyta_nucleomorph	ingroup	AJ420691	Hemiselmis_virescens:nucl
Cryptophyta_nucleomorph	ingroup	AM901015	Chroomonas_placoidea:nucl
Cryptophyta_nucleomorph	ingroup	HF952609	Storeatula_sp:nucl
Cryptophyta_nucleomorph	ingroup	AJ715472	Cryptomonas_paramaecium:nucl
Cryptophyta_nucleomorph	ingroup	AJ566176	Cryptomonas_phaseolus:nucl
Cryptophyta_nucleomorph	ingroup	AM901028	Chroomonas_sp:nucl
Cryptophyta_nucleomorph	ingroup	AJ715461	Cryptomonas_sp:nucl
Cryptophyta_nucleomorph	ingroup	AJ566173	Cryptomonas_marssonii:nucl
Cryptophyta_nucleomorph	ingroup	AJ566183	Cryptomonas_tetrapyrenoidosa:nucl
Cryptophyta_nucleomorph	ingroup	AJ566181	Cryptomonas_tetrapyrenoidosa:nucl
Cryptophyta_nucleomorph	ingroup	AM901020	Hemiselmis_pacifica:nucl
Cryptophyta_nucleomorph	ingroup	AM396375	Cryptomonas_sp:nucl
Cryptophyta_nucleomorph	ingroup	AJ566182	Cryptomonas_tetrapyrenoidosa:nucl
Cryptophyta_nucleomorph	ingroup	HG328383	Chroomonas_coerulea:nucl
Cryptophyta_nucleomorph	ingroup	AJ420688	Cryptomonas_borealis:nucl
Cryptophyta_nucleomorph	ingroup	AJ566179	Cryptomonas_curvata:nucl
Cryptophyta_nucleomorph	ingroup	AJ715473	Cryptomonas_pyrenoidifera:nucl
Cryptophyta_nucleomorph	ingroup	AJ566171	Cryptomonas_obovoidea:nucl
Cryptophyta_nucleomorph	ingroup	AM901029	Chroomonas_gentoftensis:nucl
Cryptophyta_nucleomorph	ingroup	HF952611	Rhodomonas_lens:nucl
Cryptophyta_nucleomorph	ingroup	AJ420682	Cryptomonas_curvata:nucl
Cryptophyta_nucleomorph	ingroup	AJ715460	Cryptomonas_sp:nucl
Cryptophyta_nucleomorph	ingroup	AJ420692	Proteomonas_sulcata:nucl
Cryptophyta_nucleomorph	ingroup	AM901023	Hemiselmis_cryptochromatica:nucl
Cryptophyta_nucleomorph	ingroup	HG328388	Chroomonas_coerulea:nucl
Cryptophyta_nucleomorph	ingroup	AJ420686	Cryptomonas_gyropyrenoidosa:nucl
Cryptophyta_nucleomorph	ingroup	HF952610	Rhodomonas_marina:nucl
Cryptophyta_nucleomorph	ingroup	AJ566174	Cryptomonas_marssonii:nucl
Cryptophyta_nucleomorph	ingroup	AM396378	Cryptomonas_sp:nucl
Cryptophyta_nucleomorph	ingroup	AM396377	Cryptomonas_sp:nucl
Cryptophyta_nucleomorph	ingroup	JQ230003	Cryptomonas_obovata:nucl
Cryptophyta_nucleomorph	ingroup	HF952614	Rhodomonas_sp:nucl
Cryptophyta_nucleomorph	ingroup	HF952617	Rhodomonas_sp:nucl
Cryptophyta_nucleomorph	ingroup	HF952619	Rhodomonas_sp:nucl
Cryptophyta_nucleomorph	ingroup	AM396373	Cryptomonas_phaseolus:nucl
Cryptophyta_nucleomorph	ingroup	HF952616	Rhodomonas_sp:nucl
Cryptophyta_nucleomorph	ingroup	KC928321	Plagioselmis_lacustris:nucl
Cryptophyta_nucleomorph	ingroup	HF952620	Rhodomonas_duplex:nucl
Cryptophyta_nucleomorph	ingroup	DQ228116	Rhodomonas_sp:nucl
Cryptophyta_nucleomorph	ingroup	DQ228118	Rhodomonas_baltica:nucl
Cryptophyta_nucleomorph	ingroup	AM396376	Cryptomonas_sp:nucl
Cryptophyta_nucleomorph	ingroup	HF952613	Rhodomonas_sp:nucl
Cryptophyta_nucleomorph	ingroup	HF952607	Rhinomonas_nottbecki:nucl
Cryptophyta_nucleomorph	outgroup	AF342749	Flintiella_sanguinaria
Cryptophyta_nucleomorph	outgroup	AJ421145	Porphyridium_aerugineum
Cryptophyta_nucleomorph	outgroup	L27635	Porphyridium_aerugineum
Cryptophyta_nucleomorph	outgroup	AJ880418	Porphyridium_purpureum
Cryptophyta_nucleomorph	outgroup	AB045584	Porphyridium_purpureum
Cryptophyta_nucleomorph	outgroup	FJ595490	Porphyridium_sordidum
Cryptophyta_nucleomorph	outgroup	AB183597	Porphyridium_sp
Cryptophyta_nucleomorph	outgroup	FM876998	Porphyridium_sp
Diatomista	ingroup	AF123595	Triparma_pacifica
Diatomista	ingroup	AF167153	Triparma_eleuthera
Diatomista	ingroup	AF123596	Triparma_mediterranea
Diatomista	ingroup	DQ062504	Parmales_env_1_X_sp
Diatomista	ingroup	AY919761	Parmales_XX_sp
Diatomista	ingroup	AB275035	Parmales_env_2_X_sp
Diatomista	ingroup	FN690654	Parmales_env_2_X_sp
Diatomista	ingroup	FJ032653	Triparma_laevis
Diatomista	ingroup	FN690655	Parmales_env_2_X_sp
Diatomista	ingroup	AF167414	Parmales_XX_sp
Diatomista	ingroup	EF527097	Parmales_XX_sp
Diatomista	ingroup	EF695236	Triparma_pacifica
Diatomista	ingroup	DQ062503	Parmales_XX_sp
Diatomista	ingroup	EU500178	Triparma_laevis
Diatomista	ingroup	EF695204	Triparma_mediterranea
Diatomista	ingroup	EU500218	Parmales_XX_sp
Diatomista	ingroup	AJ269501	Phaeodactylum_tricornutum
Diatomista	ingroup	X77705	Coscinodiscus_radiatus_CCMP309
Diatomista	ingroup	AF525657	Asterionella_formosa
Diatomista	ingroup	AY485452	Thalassiosira_pseudonana_CCMP1335
Diatomista	ingroup	AY485518	Melosira_octogona_CCMP483
Diatomista	ingroup	AM235381	Pseudo-nitzschia_multiseries
Diatomista	ingroup	EF465469	Fragilaria_capucina_D-113
Diatomista	ingroup	EU090012	Chaetoceros_neogracile_AnM0002
Diatomista	ingroup	AM501974	Navicula_gregaria
Diatomista	ingroup	AM502026	Cymbella_lanceolata
Diatomista	ingroup	U40258	Aureoumbra_lagunensis
Diatomista	ingroup	AF117777	Aureococcus_anophagefferens
Diatomista	ingroup	U14386	Pelagococcus_subviridis
Diatomista	ingroup	U14389	Pelagomonas_calceolata
Diatomista	ingroup	U78032	Pulvinaria_sp
Diatomista	ingroup	U78033	Sarcinochrysis_marina
Diatomista	ingroup	U40926	Sarcinochrysidaceae_X_sp
Diatomista	ingroup	EU247837	Pelagomonadales_clade_A1_sp
Diatomista	ingroup	AB183669	Chrysocystis_sp
Diatomista	ingroup	L37205	Ciliophrys_infusionum
Diatomista	ingroup	U14388	Rhizochromulina_marina
Diatomista	ingroup	U14385	Dictyocha_speculum
Diatomista	ingroup	AM075625	Pseudochattonella_verruculosa
Diatomista	ingroup	AY129059	Florenciellales_X_sp
Diatomista	ingroup	U14387	Pseudopedinella_elastica
Diatomista	ingroup	L37204	Pteridomonas_danica
Diatomista	ingroup	U14384	Apedinella_radians
Diatomista	ingroup	EF527119	Pedinellales_X_sp
Diatomista	ingroup	DQ647512	Pedinellales_X_sp
Diatomista	ingroup	AY254857	Florenciella_parvula
Diatomista	ingroup	AB081517	Pedinella_sp
Diatomista	ingroup	AB518483	Florenciellales_X_sp
Diatomista	ingroup	AJ402337	Rhizochromulina_sp
Diatomista	ingroup	AB275088	Pedinellales_X_sp
Diatomista	ingroup	AY821963	Pedinellales_X_sp
Diatomista	ingroup	AB097408	Helicopedinella_tricostata
Diatomista	ingroup	EF526826	Pedinellales_X_sp
Diatomista	ingroup	DQ310243	Pedinellales_X_sp
Diatomista	ingroup	DQ310246	Pedinellales_X_sp
Diatomista	ingroup	EU024988	Pseudopedinella_sp
Diatomista	ingroup	EU561917	Dictyochales_X_sp
Diatomista	outgroup	U73224	Synura_sp
Diatomista	outgroup	DQ103873	Paraphysomonas_sp
Diatomista	outgroup	M32704	Chlorochromonas_sp
Diatomista	outgroup	AF123288	Lagynion_scherffelii
Diatomista	outgroup	AF123284	Naegeliella_flagellifera
Diatomista	outgroup	AF123285	Chromulina_nebulosa
Diatomista	outgroup	EF165130	Chrysocapsa_sp
Diatomista	outgroup	Z28335	Paraphysomonas_longispina
Diatomista	outgroup	MZ420331	Mallomonas_marina
Diatomista	outgroup	EU787420	Poteriospumella_sp
Diatomista	outgroup	GU073468	Spumella_rivalis
Diatomista	outgroup	AY916585	Ochromonas_sp
Pseudofungi	ingroup	AB086898	Saprolegnia_parasitica
Pseudofungi	ingroup	AB175931	Saprolegnia_sp
Pseudofungi	ingroup	AB178865	Haliphthoros_sp
Pseudofungi	ingroup	AB191421	Pirsonia_sp
Pseudofungi	ingroup	AB275036	Pirsonia_Clade__XXX_sp
Pseudofungi	ingroup	AB275038	Peronosporomycetes_XXX_sp
Pseudofungi	ingroup	AB284571	Lagenidium_callinectes
Pseudofungi	ingroup	AB284572	Lagenidium_thermophilum
Pseudofungi	ingroup	AB284573	Haliphthoros_milfordensis
Pseudofungi	ingroup	AB284574	Halodaphnea_panulirata
Pseudofungi	ingroup	AB284575	Atkinsiella_dubia
Pseudofungi	ingroup	AB284579	Haliphthoros_sp
Pseudofungi	ingroup	AB284580	Haliphthoros_sp
Pseudofungi	ingroup	AB368176	Eurychasma_dicksonii
Pseudofungi	ingroup	ADOS01001423	Globisporangium_ultimum_DAOM_BR144
Pseudofungi	ingroup	AF163294	Hyphochytrium_catenoides
Pseudofungi	ingroup	AF163295	Rhizidiomyces_apophysatus
Pseudofungi	ingroup	AF289981	Pythium_insidiosum
Pseudofungi	ingroup	AF372762	Haliphthorales_X_sp
Pseudofungi	ingroup	AF372763	Haliphthorales_X_sp
Pseudofungi	ingroup	AF396683	Aphanomyces_sp_84-1240
Pseudofungi	outgroup	AF525657	Asterionella_formosa
Pseudofungi	ingroup	AJ238653	Pythium_monospermum
Pseudofungi	ingroup	AJ238655	Saprolegnia_ferax
Pseudofungi	ingroup	AJ238656	Achlya_apiculata
Pseudofungi	ingroup	AJ238658	Aplanopsis_terrestris
Pseudofungi	ingroup	AJ238661	Leptolegnia_chapmanii
Pseudofungi	ingroup	AJ238662	Leptolegnia_sp
Pseudofungi	ingroup	AJ238663	Apodachlya_brachynema
Pseudofungi	ingroup	AJ238663	Apodachlya_brachynema
Pseudofungi	outgroup	AJ269501	Phaeodactylum_tricornutum
Pseudofungi	ingroup	AJ561111	Pirsonia_formosa_P841
Pseudofungi	ingroup	AJ561112	Pirsonia_guinardiae_P844
Pseudofungi	ingroup	AJ561113	Pirsonia_verrucosa_P847
Pseudofungi	ingroup	AJ561114	Pirsonia_diadema_P757
Pseudofungi	ingroup	AJ561115	Pirsonia_punctigera_P759
Pseudofungi	outgroup	AM235381	Pseudo-nitzschia_multiseries
Pseudofungi	outgroup	AM501974	Navicula_gregaria
Pseudofungi	outgroup	AM502026	Cymbella_lanceolata
Pseudofungi	ingroup	AY129550	Peronosporomycetes_XXX_sp
Pseudofungi	ingroup	AY180031	Haliphthorales_X_sp
Pseudofungi	ingroup	AY381206	Peronosporomycetes_XXX_sp
Pseudofungi	outgroup	AY485452	Thalassiosira_pseudonana_CCMP1335
Pseudofungi	outgroup	AY485518	Melosira_octogona_CCMP483
Pseudofungi	ingroup	AY486144	Pythium_insidiosum
Pseudofungi	ingroup	AY598693	Pirsonia_Clade__XXX_sp
Pseudofungi	ingroup	AY742752	Hyaloperonospora_parasitica
Pseudofungi	ingroup	AY742753	Phytophthora_nicotianae
Pseudofungi	ingroup	AY742754	Plasmopara_viticola
Pseudofungi	ingroup	AY742755	Pythium_aphanidermatum
Pseudofungi	ingroup	AY742756	Pythium_splendens
Pseudofungi	ingroup	AY742759	Pythium_vexans
Pseudofungi	ingroup	AY742760	Pseudoperonospora_cubensis
Pseudofungi	ingroup	AY821976	Peronosporomycetes_XXX_sp
Pseudofungi	ingroup	AY919696	Aphanomyces_sp
Pseudofungi	ingroup	AY919745	Saprolegniales_X_sp
Pseudofungi	ingroup	DQ103784	Pirsonia_Clade__XXX_sp
Pseudofungi	ingroup	EF100255	Pirsonia_Clade__XXX_sp
Pseudofungi	ingroup	EF100276	Peronosporomycetes_XXX_sp
Pseudofungi	ingroup	EF100343	Peronosporomycetes_XXX_sp
Pseudofungi	ingroup	EF219018	Peronosporomycetes_XXX_sp
Pseudofungi	ingroup	EF418925	Phytopythium_helicoides
Pseudofungi	outgroup	EF465469	Fragilaria_capucina_D-113
Pseudofungi	ingroup	EF527137	Peronosporomycetes_XXX_sp
Pseudofungi	outgroup	EU090012	Chaetoceros_neogracile_AnM0002
Pseudofungi	ingroup	EU199111	Phytophthora_inundata
Pseudofungi	ingroup	EU199112	Pythium_cylindrosporum
Pseudofungi	ingroup	EU199114	Pythium_sp
Pseudofungi	ingroup	EU271960	Myzocytiopsis_sp
Pseudofungi	ingroup	EU271966	Haptoglossa_sp
Pseudofungi	ingroup	FM202391	Eurychasma_dicksonii
Pseudofungi	ingroup	FN598400	Pirsonia_Clade__XXX_sp
Pseudofungi	ingroup	GU067841	Pirsonia_Clade__XXX_sp
Pseudofungi	ingroup	GU994168	Halophytophthora_porrigovesica
Pseudofungi	ingroup	HM628673	Pirsonia_Clade__XXX_sp
Pseudofungi	ingroup	HQ643388	Phytopythium_megacarpum
Pseudofungi	ingroup	HQ866350	Pirsonia_Clade__XXX_sp
Pseudofungi	ingroup	HQ866367	Pirsonia_Clade__XXX_sp
Pseudofungi	ingroup	HQ866439	Pirsonia_Clade__XXX_sp
Pseudofungi	ingroup	HQ866467	Pirsonia_Clade__XXX_sp
Pseudofungi	ingroup	HQ867872	Pirsonia_Clade__XXX_sp
Pseudofungi	ingroup	HQ869641	Pirsonia_Clade__XXX_sp
Pseudofungi	ingroup	JF504671	Albugo_candida_ALC-1
Pseudofungi	ingroup	JF826327	Pirsonia_Clade__XXX_sp
Pseudofungi	ingroup	JN705523	Pirsonia_Clade__XXX_sp
Pseudofungi	ingroup	JX272636	Cf_Developayella_sp
Pseudofungi	ingroup	KP098372	Thraustotheca_clavata_CBS343-33
Pseudofungi	ingroup	KX500025	Develorapax_marinus_Colp-4a
Pseudofungi	ingroup	M32705	Achlya_bisexualis
Pseudofungi	ingroup	M32705	Achlya_bisexualis
Pseudofungi	ingroup	M54938	Phytophthora_megasperma
Pseudofungi	ingroup	M54939	Lagenidium_giganteum
Pseudofungi	ingroup	MT355110	Developayella_sp
Pseudofungi	ingroup	MT355111	Developayella_sp_HFCC215
Pseudofungi	ingroup	MT918788	Mediocremonas_mediterraneus
Pseudofungi	ingroup	OL630092	Pirsoniales_sp_ACho-2021b_Chromo2
Pseudofungi	ingroup	OL630093	Pirsoniales_sp_ACho-2021c_Chromo1
Pseudofungi	ingroup	OL630094	Develocauda_condao_Colp29c
Pseudofungi	ingroup	OL630095	Pirsonia_sp_ACho-2021a
Pseudofungi	ingroup	OL630096	Develocanicus_komovi_Colp23
Pseudofungi	ingroup	OL630097	Develocanicus_vyazemskyi_Colp30
Pseudofungi	ingroup	OL630098	Cubaremonas_variflagellatum_Dev1
Pseudofungi	ingroup	PP795565	Koktebelia_satura_Colp-Nor4
Pseudofungi	ingroup	PP795580	Koktebelia_satura_Colp-Nor6
Pseudofungi	ingroup	PP795920	Feodosia_pseudopoda_KT49-10a
Pseudofungi	ingroup	PP795921	Feodosia_pseudopoda_Colp-S9
Pseudofungi	ingroup	PP795933	Feodosia_pseudopoda_NY0226
Pseudofungi	ingroup	PP808806	Bordeauxia_parva_Colp-p1
Pseudofungi	ingroup	PP808807	Bullionia_fluviatilis_Colp-RSA11
Pseudofungi	ingroup	PP808838	Bullionia_fluviatilis_Pirs-vl
Pseudofungi	ingroup	PP808839	Noirmoutieria_diatomophaga_Pirs-sm2
Pseudofungi	ingroup	U37107	Developayella_elegans
Pseudofungi	outgroup	X77705	Coscinodiscus_radiatus_CCMP309
Pseudofungi	ingroup	XR608068	608068_Phytophthora_parasitica_INRA-310
